# Maladaptive inflammatory signaling in old mice impairs colonic regeneration by promoting a sustained fetal-like epithelial state

**DOI:** 10.1101/2025.07.16.665215

**Authors:** Antonion Korcari, Helen Tauc, Jeff Duggan, Fabien Wehbe, Spyros Darmanis, Zora Modrusan, Jina Yun, Rajita Pappu, David Garfield, Heinrich Jasper, David Castillo-Azofeifa

## Abstract

Aging is associated with a decline in the regenerative capacity of many tissues. Central to this decline is a complex interplay between inflammation and stem cell function. How these two processes are linked and influence regenerative capacity remains unclear. Here, we undertake a comprehensive assessment of age-related changes in the mouse colon at single-cell resolution. A survey of immune and epithelial compartments revealed a hyperactivated inflammatory state in the colon of old mice characterized by the induction of an interferon γ (IFNγ) response signature in immune cells. This does not result in increased inflammation under homeostasis, but triggers a disproportionate inflammatory response, disrupting regeneration after challenge with the enteropathogen *Citrobacter rodentium*. Colons of old mice exhibit higher production of IFNγ by T and innate lymphoid cells (ILCs) that are associated with reduced Lgr5^+^ stem cells and decreased epithelial proliferation. Interestingly, we find aged intestinal epithelial cells to be hypersensitive to IFNγ signaling, inducing a regeneration-associated fetal-like gene expression signature that, in turn, renders these cells more sensitive to IFNγ-induced apoptosis. Our findings reveal an age-related imbalance in the interaction between the immune and epithelial compartments in the colon, priming the system for excessive inflammatory responses and the emergence of a hypersensitive epithelial cell state thus derailing proper repair of the intestinal epithelium after injury.
