## Supplementary material for "Maladaptive inflammatory signaling in old mice impairs colonic regeneration by promoting a sustained fetal-like epithelial state": Table S1

### Sheet: markers for annotations
ISCs	EC cells	Tuft cells	EE cells	Paneth cells	Goblet cells	Secretory progenitor cells	TA cells	Enterocyte cells	Colon ISCs	Colonocyte cells	Goblet progenitor cells	Myeloid cells	CD8	ILC2	ILC3	B cells early	CD4 naïve cells	CD4 cytotoxic cells	B cells	CD4
Lgr5	Alpi	Dclk1	Chga	Lyz1	Muc2	Atoh1	Krt19	Slc10a2	Lgr5	Selenbp1	Muc2	Cd14	Gzma	Areg	Rorc	Pou2af1	Igfbp4	Ctla2a	Ms4a1	Bcl11b
Ascl2	Apoa1	Trpm5	Chgb	Defa17	Clca3			Alpi	Sox4	Cyp2c55	Atoh1	Fcgr3	Gzmb	Arg1			Lef1	Gzmk	Cd79a	Camk4
Slc12a2	Apoa4	Gfi1b	Tac1	Defa22	Clca1			Rnf186	Slc12a2	Car1	Reg4	Ly6c2	Jaml	Gata3			Sell		Cd27	Cd3g
Axin2	Fabp1	Il25	Tph1	Defa24	Tff3			Klf5	Ascl2			Ccr2		Id2			Tcf7		Mme	Cd6
Olfm4			Neurog3	Ang4	Agr2			Cldn15				S100a8		Xcl1					Prdm1	Foxp3
Gkn3								Aldob				Vcan							Tnfrsf17	Il2ra
												Cd68							Tnfrsf13b	Cd4
												Adgre1							Tnfrsf13c	Trac
												Csf1r
												Fcgr1
												Itgam
												Itgax
												Lyve1
												Ms4a7
												Hmox1
												Lgmn

### Sheet: genes for fetal signature
Genes used for fetal signature
Edn1
Anxa1
Tacstd2
Ly6a
Anxa10
Ly6c1
Cyr61
Yap1
Ctgf
Ankrd1
Ereg
Tacstd2
Gja1
Spp1
Col4a1
Clu
Gja1
Cx43
Osmr
Ly6c2
Anxa5
Spink1
Basp1
Car2
Sftpd
Mal
Wfdc2
Msln
Vsig1
Wfdc18
Tubb6
Syt16
Crip2
Il33
Ly6f
Sprr1a
Lor
Col4a2
Krt4
Igfbp7
Akap13
Sptssb
Ecscr
Ivl
Gkn1
Akr1b8
Cdh13
Ly6e
Anxa6
Anxa8
Anxa3
Ly6d
