## Supplementary material for "Maladaptive inflammatory signaling in old mice impairs colonic regeneration by promoting a sustained fetal-like epithelial state": Table S2

### Sheet: Antibodies
Antibody	Clone	Conjugate	Source	Dilution
CD45	30-F11	BV605, APC	BioLegend	1:100
CD19	1D3; 6D5	FITC; BV421	BD Pharmingen; BioLegend	1:100
TCRβ	H57-597	PE-Dazzle 594	BD Pharmingen; BioLegend	1:100
TCRγδ	GL3	Af647; BV510	BioLegend	1:100
CD4	RM4-5	Af700; BV650	BioLegend	1:100
CD8⍺	53-6.7	BV650	BioLegend	1:100
CD11b	M1/70	BV711	BioLegend	1:600
Ly6G	1A8	BUV396	BD Biosciences	1:100
F4/80	BM8	V500	BioLegend	1:100
CD90.2	30-H12	Af700; BV786	BioLegend	1:100
RORγt	B2D	PerCP-ef710	eBioscience	1:100
FoxP3	MF-14	FITC	BioLegend	1:100
IFNγ	XMG1.2	BV786	BioLegend	1:100
IL-17A	eBio17B7	APC	eBioscience	1:100
IL-22	Poly5164	PE	BioLegend	1:100
APC Rat IgG2a, K Isotype Control	eBR2a	APC	eBioscience	1:100
PE Rat IgG2b, K Isotype Ctrl	RTK4530	PE	BioLegend	1:100
BV785 Rat IgG1, K Isotype Control	RTK2071	BV786	BioLegend	1:100
CD16/32	2.4G2	---------------	BD Pharmingen	1:50
CD31	390	BV421	BioLegend	1:200
CD326 (EpCAM)	G8.8	BV605, APC	BioLegend	1:100
CD24	M1/69	PerCP-Cy5.5	BioLegend	1:100
